# Novel mRNA-based VP8* vaccines against rotavirus are highly immunogenic in rodents

**DOI:** 10.1101/2023.03.29.534747

**Authors:** Sandro Roier, Vidya Mangala Prasad, Monica M. McNeal, Kelly K. Lee, Benjamin Petsch, Susanne Rauch

## Abstract

Despite the availability of live-attenuated oral vaccines, rotavirus remains a major cause of severe childhood diarrhea worldwide. Due to the growing demand for parenteral rotavirus vaccines, we developed novel mRNA-based vaccine candidates targeting the viral spike protein VP8*. Our monomeric P2 (universal T cell epitope)-VP8* mRNA design is equivalent to a protein vaccine currently in clinical development, while LS (lumazine synthase)-P2-VP8* was designed to form nanoparticles. Cyro-electron microscopy and western blotting-based data presented here suggest that proteins derived from LS-P2-VP8* mRNA are secreted *in vitro* and self-assemble into 60-mer nanoparticles displaying VP8*. mRNA encoded VP8* was immunogenic in rodents and introduced both humoral and cellular responses. LS-P2-VP8* induced superior humoral responses to P2-VP8* in guinea pigs, both as monovalent and trivalent vaccines, with encouraging responses detected against the most prevalent P genotypes. Overall, our data provide evidence that trivalent LS-P2-VP8* represents a promising mRNA-based next-generation rotavirus vaccine candidate.
