## Supplementary Table 2 for "Novel mRNA-based VP8* vaccines against rotavirus are highly immunogenic in rodents"

### Sheet: Fig. 1a
Ordinary one-way ANOVA of log10 transformed values: Fig. 1a (IgG1, day 21)							Multiple comparisons: Fig. 1a (IgG1, day 21)
Table Analyzed	Transform of Figure 1_IgG1						Number of families	1
Data sets analyzed	A-C						Number of comparisons per family	3
							Alpha	0.05
ANOVA summary
F	26.41						Tukey's multiple comparisons test	Mean Diff.	95,00% CI of diff.	Below threshold?	Summary	Adjusted P Value
P value	<0,0001						Buffer vs. Protein	-0.966	-2,144 to 0,2125	No	ns	0.1174	A-B
P value summary	****						Buffer vs. mRNA	-3.213	-4,392 to -2,035	Yes	****	<0,0001	A-C
Significant diff. among means (P < 0.05)?	Yes						Protein vs. mRNA	-2.247	-3,426 to -1,069	Yes	***	0.0005	B-C
R squared	0.7788
							Test details	Mean 1	Mean 2	Mean Diff.	SE of diff.	n1	n2	q	DF
Brown-Forsythe test							Buffer vs. Protein	1.398	2.364	-0.966	0.4537	6	6	3.011	15
F (DFn, DFd)	4,989 (2, 15)						Buffer vs. mRNA	1.398	4.611	-3.213	0.4537	6	6	10.02	15
P value	0.0218						Protein vs. mRNA	2.364	4.611	-2.247	0.4537	6	6	7.005	15
P value summary	*
Are SDs significantly different (P < 0.05)?	Yes
Bartlett's test
Bartlett's statistic (corrected)
P value
P value summary
Are SDs significantly different (P < 0.05)?
ANOVA table	SS	DF	MS	F (DFn, DFd)	P value
Treatment (between columns)	32.62	2	16.31	F (2, 15) = 26,41	P<0,0001
Residual (within columns)	9.263	15	0.6175
Total	41.88	17
Data summary
Number of treatments (columns)	3
Number of values (total)	18
Ordinary one-way ANOVA of log10 transformed values: Fig. 1a (IgG1, day 42)							Multiple comparisons: Fig. 1a (IgG1, day 42)
Table Analyzed	Transform of Figure 1_IgG1						Number of families	1
Data sets analyzed	D-F						Number of comparisons per family	3
							Alpha	0.05
ANOVA summary
F	36.99						Tukey's multiple comparisons test	Mean Diff.	95,00% CI of diff.	Below threshold?	Summary	Adjusted P Value
P value	<0,0001						Buffer vs. Protein	-3.463	-4,808 to -2,117	Yes	****	<0,0001	D-E
P value summary	****						Buffer vs. mRNA	-4.162	-5,507 to -2,816	Yes	****	<0,0001	D-F
Significant diff. among means (P < 0.05)?	Yes						Protein vs. mRNA	-0.699	-2,045 to 0,6469	No	ns	0.3913	E-F
R squared	0.8314
							Test details	Mean 1	Mean 2	Mean Diff.	SE of diff.	n1	n2	q	DF
Brown-Forsythe test							Buffer vs. Protein	1.731	5.194	-3.463	0.5182	6	6	9.45	15
F (DFn, DFd)	6,518 (2, 15)						Buffer vs. mRNA	1.731	5.893	-4.162	0.5182	6	6	11.36	15
P value	0.0092						Protein vs. mRNA	5.194	5.893	-0.699	0.5182	6	6	1.908	15
P value summary	**
Are SDs significantly different (P < 0.05)?	Yes
Bartlett's test
Bartlett's statistic (corrected)	7.509
P value	0.0234
P value summary	*
Are SDs significantly different (P < 0.05)?	Yes
ANOVA table	SS	DF	MS	F (DFn, DFd)	P value
Treatment (between columns)	59.59	2	29.8	F (2, 15) = 36,99	P<0,0001
Residual (within columns)	12.08	15	0.8054
Total	71.67	17
Data summary
Number of treatments (columns)	3
Number of values (total)	18
Ordinary one-way ANOVA of log10 transformed values: Fig. 1a (IgG1, day 56)							Multiple comparisons: Fig. 1a (IgG1, day 56)
Table Analyzed	Transform of Figure 1_IgG1						Number of families	1
Data sets analyzed	G-I						Number of comparisons per family	3
							Alpha	0.05
ANOVA summary
F	42.11						Tukey's multiple comparisons test	Mean Diff,	95,00% CI of diff.	Below threshold?	Summary	Adjusted P Value
P value	<0,0001						Buffer vs. Protein	-4.378	-5,913 to -2,843	Yes	****	<0,0001	G-H
P value summary	****						Buffer vs. mRNA	-4.961	-6,496 to -3,426	Yes	****	<0,0001	G-I
Significant diff. among means (P < 0.05)?	Yes						Protein vs. mRNA	-0.5825	-2,117 to 0,9525	No	ns	0.5967	H-I
R squared	0.8488
							Test details	Mean 1	Mean 2	Mean Diff.	SE of diff.	n1	n2	q	DF
Brown-Forsythe test							Buffer vs. Protein	1.398	5.776	-4.378	0.591	6	6	10.48	15
F (DFn, DFd)	6,776 (2, 15)						Buffer vs. mRNA	1.398	6.359	-4.961	0.591	6	6	11.87	15
P value	0.008						Protein vs. mRNA	5.776	6.359	-0.5825	0.591	6	6	1.394	15
P value summary	**
Are SDs significantly different (P < 0.05)?	Yes
Bartlett's test
Bartlett's statistic (corrected)
P value
P value summary
Are SDs significantly different (P < 0.05)?
ANOVA table	SS	DF	MS	F (DFn, DFd)	P value
Treatment (between columns)	88.24	2	44.12	F (2, 15) = 42,11	P<0,0001
Residual (within columns)	15.72	15	1.048
Total	104	17
Data summary
Number of treatments (columns)	3
Number of values (total)	18
Ordinary one-way ANOVA of log10 transformed values: Fig. 1a (IgG2a, day 21)							Multiple comparisons: Fig. 1a (IgG2a, day 21)
Table Analyzed	Transform of Figure 1_IgG2a						Number of families	1
Data sets analyzed	A-C						Number of comparisons per family	3
							Alpha	0.05
ANOVA summary
F	119.6						Tukey's multiple comparisons test	Mean Diff.	95,00% CI of diff.	Below threshold?	Summary	Adjusted P Value
P value	<0,0001						Buffer vs. Protein	-0.05017	-0,5556 to 0,4553	No	ns	0.9641	A-B
P value summary	****						Buffer vs. mRNA	-2.631	-3,136 to -2,125	Yes	****	<0,0001	A-C
Significant diff. among means (P < 0.05)?	Yes						Protein vs. mRNA	-2.581	-3,086 to -2,075	Yes	****	<0,0001	B-C
R squared	0.941
							Test details	Mean 1	Mean 2	Mean Diff.	SE of diff.	n1	n2	q	DF
Brown-Forsythe test							Buffer vs. Protein	1.398	1.448	-0.05017	0.1946	6	6	0.3646	15
F (DFn, DFd)	12,20 (2, 15)						Buffer vs. mRNA	1.398	4.029	-2.631	0.1946	6	6	19.12	15
P value	0.0007						Protein vs. mRNA	1.448	4.029	-2.581	0.1946	6	6	18.76	15
P value summary	***
Are SDs significantly different (P < 0.05)?	Yes
Bartlett's test
Bartlett's statistic (corrected)
P value
P value summary
Are SDs significantly different (P < 0.05)?
ANOVA table	SS	DF	MS	F (DFn, DFd)	P value
Treatment (between columns)	27.17	2	13.58	F (2, 15) = 119,6	P<0,0001
Residual (within columns)	1.704	15	0.1136
Total	28.87	17
Data summary
Number of treatments (columns)	3
Number of values (total)	18
Ordinary one-way ANOVA of log10 transformed values: Fig. 1a (IgG2a, day 42)							Multiple comparisons: Fig. 1a (IgG2a, day 42)
Table Analyzed	Transform of Figure 1_IgG2a						Number of families	1
Data sets analyzed	D-F						Number of comparisons per family	3
							Alpha	0.05
ANOVA summary
F	20.99						Tukey's multiple comparisons test	Mean Diff.	95,00% CI of diff.	Below threshold?	Summary	Adjusted P Value
P value	<0,0001						Buffer vs. Protein	-1.832	-3,595 to -0,06859	Yes	*	0.0413	D-E
P value summary	****						Buffer vs. mRNA	-4.378	-6,141 to -2,615	Yes	****	<0,0001	D-F
Significant diff. among means (P < 0.05)?	Yes						Protein vs. mRNA	-2.547	-4,310 to -0,7837	Yes	**	0.0051	E-F
R squared	0.7368
							Test details	Mean 1	Mean 2	Mean Diff.	SE of diff.	n1	n2	q	DF
Brown-Forsythe test							Buffer vs. Protein	1.398	3.23	-1.832	0.6787	6	6	3.816	15
F (DFn, DFd)	34,26 (2, 15)						Buffer vs. mRNA	1.398	5.776	-4.378	0.6787	6	6	9.123	15
P value	<0,0001						Protein vs. mRNA	3.23	5.776	-2.547	0.6787	6	6	5.306	15
P value summary	****
Are SDs significantly different (P < 0.05)?	Yes
Bartlett's test
Bartlett's statistic (corrected)
P value
P value summary
Are SDs significantly different (P < 0.05)?
ANOVA table	SS	DF	MS	F (DFn, DFd)	P value
Treatment (between columns)	58.02	2	29.01	F (2, 15) = 20,99	P<0,0001
Residual (within columns)	20.73	15	1.382
Total	78.75	17
Data summary
Number of treatments (columns)	3
Number of values (total)	18
Ordinary one-way ANOVA of log10 transformed values: Fig. 1a (IgG2a, day 56)							Multiple comparisons: Fig. 1a (IgG2a, day 56)
Table Analyzed	Transform of Figure 1_IgG2a						Number of families	1
Data sets analyzed	G-I						Number of comparisons per family	3
							Alpha	0.05
ANOVA summary
F	19.64						Tukey's multiple comparisons test	Mean Diff.	95,00% CI of diff.	Below threshold?	Summary	Adjusted P Value
P value	<0,0001						Buffer vs. Protein	-1.781	-3,556 to -0,007225	Yes	*	0.049	G-H
P value summary	****						Buffer vs. mRNA	-4.262	-6,036 to -2,488	Yes	****	<0,0001	G-I
Significant diff. among means (P < 0.05)?	Yes						Protein vs. mRNA	-2.48	-4,255 to -0,7062	Yes	**	0.0065	H-I
R squared	0.7237
							Test details	Mean 1	Mean 2	Mean Diff.	SE of diff.	n1	n2	q	DF
Brown-Forsythe test							Buffer vs. Protein	1.398	3.179	-1.781	0.6831	6	6	3.688	15
F (DFn, DFd)	37,01 (2, 15)						Buffer vs. mRNA	1.398	5.66	-4.262	0.6831	6	6	8.824	15
P value	<0,0001						Protein vs. mRNA	3.179	5.66	-2.48	0.6831	6	6	5.135	15
P value summary	****
Are SDs significantly different (P < 0.05)?	Yes
Bartlett's test
Bartlett's statistic (corrected)
P value
P value summary
Are SDs significantly different (P < 0.05)?
ANOVA table	SS	DF	MS	F (DFn, DFd)	P value
Treatment (between columns)	54.98	2	27.49	F (2, 15) = 19,64	P<0,0001
Residual (within columns)	21	15	1.4
Total	75.97	17
Data summary
Number of treatments (columns)	3
Number of values (total)	18

### Sheet: Fig. 1b
Ordinary one-way ANOVA of log10 transformed values: Fig. 1b (nAbs, day 42)							Multiple comparisons: Fig. 1b (nAbs, day 42)
Table Analyzed	Transform of Figure 1_nAbs						Number of families	1
Data sets analyzed	A-C						Number of comparisons per family	3
							Alpha	0.05
ANOVA summary
F	52.69						Tukey's multiple comparisons test	Mean Diff.	95,00% CI of diff.	Below threshold?	Summary	Adjusted P Value
P value	<0,0001						Buffer vs. Protein	0	-0,4176 to 0,4176	No	ns	>0,9999	A-B
P value summary	****						Buffer vs. mRNA	-1.429	-1,847 to -1,012	Yes	****	<0,0001	A-C
Significant diff. among means (P < 0.05)?	Yes						Protein vs. mRNA	-1.429	-1,847 to -1,012	Yes	****	<0,0001	B-C
R squared	0.8754
							Test details	Mean 1	Mean 2	Mean Diff.	SE of diff.	n1	n2	q	DF
Brown-Forsythe test							Buffer vs. Protein	0.699	0.699	0	0.1608	6	6	0	15
F (DFn, DFd)	21,08 (2, 15)						Buffer vs. mRNA	0.699	2.128	-1.429	0.1608	6	6	12.57	15
P value	<0,0001						Protein vs. mRNA	0.699	2.128	-1.429	0.1608	6	6	12.57	15
P value summary	****
Are SDs significantly different (P < 0.05)?	Yes
Bartlett's test
Bartlett's statistic (corrected)
P value
P value summary
Are SDs significantly different (P < 0.05)?
ANOVA table	SS	DF	MS	F (DFn, DFd)	P value
Treatment (between columns)	8.17	2	4.085	F (2, 15) = 52,69	P<0,0001
Residual (within columns)	1.163	15	0.07752
Total	9.333	17
Data summary
Number of treatments (columns)	3
Number of values (total)	18
Ordinary one-way ANOVA of log10 transformed values: Fig. 1b (nAbs, day 56)							Multiple comparisons: Fig. 1b (nAbs, day 56)
Table Analyzed	Transform of Figure 1_nAbs						Number of families	1
Data sets analyzed	D-F						Number of comparisons per family	3
							Alpha	0.05
ANOVA summary
F	79.44						Tukey's multiple comparisons test	Mean Diff.	95,00% CI of diff.	Below threshold?	Summary	Adjusted P Value
P value	<0,0001						Buffer vs. Protein	0	-0,3114 to 0,3114	No	ns	>0,9999	D-E
P value summary	****						Buffer vs. mRNA	-1.309	-1,620 to -0,9974	Yes	****	<0,0001	D-F
Significant diff. among means (P < 0.05)?	Yes						Protein vs. mRNA	-1.309	-1,620 to -0,9974	Yes	****	<0,0001	E-F
R squared	0.9137
							Test details	Mean 1	Mean 2	Mean Diff.	SE of diff.	n1	n2	q	DF
Brown-Forsythe test							Buffer vs. Protein	0.699	0.699	0	0.1199	6	6	0	15
F (DFn, DFd)	4,956 (2, 15)						Buffer vs. mRNA	0.699	2.008	-1.309	0.1199	6	6	15.44	15
P value	0.0223						Protein vs. mRNA	0.699	2.008	-1.309	0.1199	6	6	15.44	15
P value summary	*
Are SDs significantly different (P < 0.05)?	Yes
Bartlett's test
Bartlett's statistic (corrected)
P value
P value summary
Are SDs significantly different (P < 0.05)?
ANOVA table	SS	DF	MS	F (DFn, DFd)	P value
Treatment (between columns)	6.852	2	3.426	F (2, 15) = 79,44	P<0,0001
Residual (within columns)	0.6469	15	0.04313
Total	7.499	17
Data summary
Number of treatments (columns)	3
Number of values (total)	18

### Sheet: Fig. 1c
Ordinary one-way ANOVA: Fig. 1c (CD8)							Multiple comparisons: Fig. 1c (CD8)
Table Analyzed	Figure 1c_CD8						Number of families	1
Data sets analyzed	A-C						Number of comparisons per family	3
							Alpha	0.05
ANOVA summary
F	10.13						Tukey's multiple comparisons test	Mean Diff.	95,00% CI of diff.	Below threshold?	Summary	Adjusted P Value
P value	0.0016						Buffer vs. Protein	-0.002067	-0,2590 to 0,2549	No	ns	0.9998	A-B
P value summary	**						Buffer vs. mRNA	-0.3867	-0,6436 to -0,1297	Yes	**	0.0038	A-C
Significant diff. among means (P < 0.05)?	Yes						Protein vs. mRNA	-0.3846	-0,6415 to -0,1277	Yes	**	0.0039	B-C
R squared	0.5746
							Test details	Mean 1	Mean 2	Mean Diff.	SE of diff.	n1	n2	q	DF
Brown-Forsythe test							Buffer vs. Protein	0.01667	0.01873	-0.002067	0.09892	6	6	0.02955	15
F (DFn, DFd)	5,436 (2, 15)						Buffer vs. mRNA	0.01667	0.4033	-0.3867	0.09892	6	6	5.528	15
P value	0.0168						Protein vs. mRNA	0.01873	0.4033	-0.3846	0.09892	6	6	5.499	15
P value summary	*
Are SDs significantly different (P < 0.05)?	Yes
Bartlett's test
Bartlett's statistic (corrected)	47.81
P value	<0,0001
P value summary	****
Are SDs significantly different (P < 0.05)?	Yes
ANOVA table	SS	DF	MS	F (DFn, DFd)	P value
Treatment (between columns)	0.5949	2	0.2974	F (2, 15) = 10,13	P=0,0016
Residual (within columns)	0.4403	15	0.02935
Total	1.035	17
Data summary
Number of treatments (columns)	3
Number of values (total)	18
Ordinary one-way ANOVA: Fig. 1c (CD4)							Multiple comparisons: Fig. 1c (CD4)
Table Analyzed	Figure 1c_CD4						Number of families	1
Data sets analyzed	A-C						Number of comparisons per family	3
							Alpha	0.05
ANOVA summary
F	61.55						Tukey's multiple comparisons test	Mean Diff.	95,00% CI of diff.	Below threshold?	Summary	Adjusted P Value
P value	<0,0001						Buffer vs. Protein	-0.006155	-0,08663 to 0,07432	No	ns	0.9785	A-B
P value summary	****						Buffer vs. mRNA	-0.3007	-0,3812 to -0,2203	Yes	****	<0,0001	A-C
Significant diff. among means (P < 0.05)?	Yes						Protein vs. mRNA	-0.2946	-0,3751 to -0,2141	Yes	****	<0,0001	B-C
R squared	0.8914
							Test details	Mean 1	Mean 2	Mean Diff.	SE of diff.	n1	n2	q	DF
Brown-Forsythe test							Buffer vs. Protein	0.004257	0.01041	-0.006155	0.03098	6	6	0.2809	15
F (DFn, DFd)	11,42 (2, 15)						Buffer vs. mRNA	0.004257	0.305	-0.3007	0.03098	6	6	13.73	15
P value	0.001						Protein vs. mRNA	0.01041	0.305	-0.2946	0.03098	6	6	13.45	15
P value summary	***
Are SDs significantly different (P < 0.05)?	Yes
Bartlett's test
Bartlett's statistic (corrected)	40.86
P value	<0,0001
P value summary	****
Are SDs significantly different (P < 0.05)?	Yes
ANOVA table	SS	DF	MS	F (DFn, DFd)	P value
Treatment (between columns)	0.3545	2	0.1773	F (2, 15) = 61,55	P<0,0001
Residual (within columns)	0.0432	15	0.00288
Total	0.3977	17
Data summary
Number of treatments (columns)	3
Number of values (total)	18

### Sheet: Fig. 3b
Ordinary one-way ANOVA of log10 transformed values: Fig. 3b (nAbs; day 56; P[8])							Multiple comparisons: Fig. 3b (nAbs; day 56; P[8])
Table Analyzed	Transform of Figure 3_nAbs						Number of families	1
Data sets analyzed	A (gr.1; Buffer), C (gr.2; Protein), E (gr.7; P2-VP8*) , G (gr. 9; LS-P2-VP8*)						Number of comparisons per family	3
							Alpha	0.05
ANOVA summary
F	14.86						Šídák's multiple comparisons test	Mean Diff.	95,00% CI of diff.	Below threshold?	Summary	Adjusted P Value
P value	<0,0001						gr2 d56 P[8] vs. gr7 d56 P[8]	1.029	0,2567 to 1,801	Yes	**	0.0064	C-E
P value summary	****						gr2 d56 P[8] vs. gr9 d56 P[8]	0.2353	-0,5370 to 1,008	No	ns	0.8296	C-G
Significant diff. among means (P < 0.05)?	Yes						gr7 d56 P[8] vs. gr9 d56 P[8]	-0.7937	-1,566 to -0,02137	Yes	*	0.0426	E-G
R squared	0.6142
							Test details	Mean 1	Mean 2	Mean Diff.	SE of diff.	n1	n2	t	DF
Brown-Forsythe test							gr2 d56 P[8] vs. gr7 d56 P[8]	2.525	1.496	1.029	0.3042	8	8	3.383	28
F (DFn, DFd)	2,092 (3, 28)						gr2 d56 P[8] vs. gr9 d56 P[8]	2.525	2.29	0.2353	0.3042	8	8	0.7737	28
P value	0.1238						gr7 d56 P[8] vs. gr9 d56 P[8]	1.496	2.29	-0.7937	0.3042	8	8	2.609	28
P value summary	ns
Are SDs significantly different (P < 0.05)?	No
Bartlett's test
Bartlett's statistic (corrected)
P value
P value summary
Are SDs significantly different (P < 0.05)?
ANOVA table	SS	DF	MS	F (DFn, DFd)	P value
Treatment (between columns)	16.5	3	5.498	F (3, 28) = 14,86	P<0,0001
Residual (within columns)	10.36	28	0.3701
Total	26.86	31
Data summary
Number of treatments (columns)	4
Number of values (total)	32
Ordinary one-way ANOVA of log10 transformed values: Fig. 3b (nAbs; day 196; P[8])							Multiple comparisons: Fig. 3b (nAbs; day 196; P[8])
Table Analyzed	Transform of Figure 3_nAbs						Number of families	1
Data sets analyzed	B (gr.1; Buffer), D (gr.2; Protein), F (gr.7; P2-VP8*) , H (gr. 9; LS-P2-VP8*)						Number of comparisons per family	3
							Alpha	0.05
ANOVA summary
F	22.95						Šídák's multiple comparisons test	Mean Diff.	95,00% CI of diff.	Below threshold?	Summary	Adjusted P Value
P value	<0,0001						gr2 d196 P[8] vs. gr7 d196 P[8]	1.261	0,7284 to 1,793	Yes	****	<0,0001	D-F
P value summary	****						gr2 d196 P[8] vs. gr9 d196 P[8]	0.06334	-0,4688 to 0,5955	No	ns	0.987	D-H
Significant diff. among means (P < 0.05)?	Yes						gr7 d196 P[8] vs. gr9 d196 P[8]	-1.197	-1,729 to -0,6651	Yes	****	<0,0001	F-H
R squared	0.7109
							Test details	Mean 1	Mean 2	Mean Diff.	SE of diff.	n1	n2	t	DF
Brown-Forsythe test							gr2 d196 P[8] vs. gr7 d196 P[8]	1.96	0.699	1.261	0.2096	8	8	6.015	28
F (DFn, DFd)	3,661 (3, 28)						gr2 d196 P[8] vs. gr9 d196 P[8]	1.96	1.896	0.06334	0.2096	8	8	0.3023	28
P value	0.0242						gr7 d196 P[8] vs. gr9 d196 P[8]	0.699	1.896	-1.197	0.2096	8	8	5.713	28
P value summary	*
Are SDs significantly different (P < 0.05)?	Yes
Bartlett's test
Bartlett's statistic (corrected)
P value
P value summary
Are SDs significantly different (P < 0.05)?
ANOVA table	SS	DF	MS	F (DFn, DFd)	P value
Treatment (between columns)	12.1	3	4.032	F (3, 28) = 22,95	P<0,0001
Residual (within columns)	4.919	28	0.1757
Total	17.02	31
Data summary
Number of treatments (columns)	4
Number of values (total)	32
Ordinary one-way ANOVA of log10 transformed values: Fig. 3b (nAbs; day 56; P[6])							Multiple comparisons: Fig. 3b (nAbs; day 56; P[6])
Table Analyzed	Transform of Figure 3_nAbs						Number of families	1
Data sets analyzed	I (gr.1; Buffer), K (gr.2; Protein), M (gr.7; P2-VP8*) , O (gr. 9; LS-P2-VP8*)						Number of comparisons per family	3
							Alpha	0.05
ANOVA summary
F	76.53						Šídák's multiple comparisons test	Mean Diff.	95,00% CI of diff.	Below threshold?	Summary	Adjusted P Value
P value	<0,0001						gr2 d56 P[6] vs. gr7 d56 P[6]	-0.2502	-0,6050 to 0,1045	No	ns	0.2316	K-M
P value summary	****						gr2 d56 P[6] vs. gr9 d56 P[6]	-1.796	-2,151 to -1,441	Yes	****	<0,0001	K-O
Significant diff. among means (P < 0.05)?	Yes						gr7 d56 P[6] vs. gr9 d56 P[6]	-1.546	-1,900 to -1,191	Yes	****	<0,0001	M-O
R squared	0.8913
							Test details	Mean 1	Mean 2	Mean Diff.	SE of diff.	n1	n2	t	DF
Brown-Forsythe test							gr2 d56 P[6] vs. gr7 d56 P[6]	0.699	0.9492	-0.2502	0.1397	8	8	1.791	28
F (DFn, DFd)	2,316 (3, 28)						gr2 d56 P[6] vs. gr9 d56 P[6]	0.699	2.495	-1.796	0.1397	8	8	12.85	28
P value	0.0974						gr7 d56 P[6] vs. gr9 d56 P[6]	0.9492	2.495	-1.546	0.1397	8	8	11.06	28
P value summary	ns
Are SDs significantly different (P < 0.05)?	No
Bartlett's test
Bartlett's statistic (corrected)
P value
P value summary
Are SDs significantly different (P < 0.05)?
ANOVA table	SS	DF	MS	F (DFn, DFd)	P value
Treatment (between columns)	17.93	3	5.976	F (3, 28) = 76,53	P<0,0001
Residual (within columns)	2.186	28	0.07808
Total	20.11	31
Data summary
Number of treatments (columns)	4
Number of values (total)	32
Ordinary one-way ANOVA of log10 transformed values: Fig. 3b (nAbs; day 196; P[6])							Multiple comparisons: Fig. 3b (nAbs; day 196; P[6])
Error: The samples all have a standard error of zero							Error: The samples all have a standard error of zero
Ordinary one-way ANOVA of log10 transformed values: Fig. 3b (nAbs; day 56; P[4])							Multiple comparisons: Fig. 3b (nAbs; day 56; P[4])
Table Analyzed	Transform of Figure 3_nAbs						Number of families	1
Data sets analyzed	Q (gr.1; Buffer), S (gr.2; Protein), U (gr.7; P2-VP8*) , W (gr. 9; LS-P2-VP8*)						Number of comparisons per family	3
							Alpha	0.05
ANOVA summary
F	43.71						Šídák's multiple comparisons test	Mean Diff.	95,00% CI of diff.	Below threshold?	Summary	Adjusted P Value
P value	<0,0001						gr2 d56 P[4] vs. gr7 d56 P[4]	-0.6121	-0,9777 to -0,2466	Yes	***	0.0006	S-U
P value summary	****						gr2 d56 P[4] vs. gr9 d56 P[4]	-0.9677	-1,333 to -0,6021	Yes	****	<0,0001	S-W
Significant diff. among means (P < 0.05)?	Yes						gr7 d56 P[4] vs. gr9 d56 P[4]	-0.3555	-0,7210 to 0,01000	No	ns	0.0585	U-W
R squared	0.8241
							Test details	Mean 1	Mean 2	Mean Diff.	SE of diff.	n1	n2	t	DF
Brown-Forsythe test							gr2 d56 P[4] vs. gr7 d56 P[4]	1.255	1.868	-0.6121	0.144	8	8	4.252	28
F (DFn, DFd)	4,706 (3, 28)						gr2 d56 P[4] vs. gr9 d56 P[4]	1.255	2.223	-0.9677	0.144	8	8	6.722	28
P value	0.0088						gr7 d56 P[4] vs. gr9 d56 P[4]	1.868	2.223	-0.3555	0.144	8	8	2.47	28
P value summary	**
Are SDs significantly different (P < 0.05)?	Yes
Bartlett's test
Bartlett's statistic (corrected)
P value
P value summary
Are SDs significantly different (P < 0.05)?
ANOVA table	SS	DF	MS	F (DFn, DFd)	P value
Treatment (between columns)	10.87	3	3.624	F (3, 28) = 43,71	P<0,0001
Residual (within columns)	2.321	28	0.08289
Total	13.19	31
Data summary
Number of treatments (columns)	4
Number of values (total)	32
Ordinary one-way ANOVA of log10 transformed values: Fig. 3b (nAbs; day 196; P[4])							Multiple comparisons: Fig. 3b (nAbs; day 196; P[4])
Table Analyzed	Transform of Figure 3_nAbs						Number of families	1
Data sets analyzed	R (gr.1; Buffer), T (gr.2; Protein), V (gr.7; P2-VP8*) , X (gr. 9; LS-P2-VP8*)						Number of comparisons per family	3
							Alpha	0.05
ANOVA summary
F	6.732						Šídák's multiple comparisons test	Mean Diff.	95,00% CI of diff.	Below threshold?	Summary	Adjusted P Value
P value	0.0015						gr2 d196 P[4] vs. gr7 d196 P[4]	0.3782	-0,02670 to 0,7832	No	ns	0.0726	T-V
P value summary	**						gr2 d196 P[4] vs. gr9 d196 P[4]	-0.2118	-0,6167 to 0,1931	No	ns	0.4781	T-X
Significant diff. among means (P < 0.05)?	Yes						gr7 d196 P[4] vs. gr9 d196 P[4]	-0.59	-0,9950 to -0,1851	Yes	**	0.0028	V-X
R squared	0.419
							Test details	Mean 1	Mean 2	Mean Diff.	SE of diff.	n1	n2	t	DF
Brown-Forsythe test							gr2 d196 P[4] vs. gr7 d196 P[4]	1.077	0.699	0.3782	0.1595	8	8	2.372	28
F (DFn, DFd)	7,386 (3, 28)						gr2 d196 P[4] vs. gr9 d196 P[4]	1.077	1.289	-0.2118	0.1595	8	8	1.328	28
P value	0.0009						gr7 d196 P[4] vs. gr9 d196 P[4]	0.699	1.289	-0.59	0.1595	8	8	3.7	28
P value summary	***
Are SDs significantly different (P < 0.05)?	Yes
Bartlett's test
Bartlett's statistic (corrected)
P value
P value summary
Are SDs significantly different (P < 0.05)?
ANOVA table	SS	DF	MS	F (DFn, DFd)	P value
Treatment (between columns)	2.055	3	0.6848	F (3, 28) = 6,732	P=0,0015
Residual (within columns)	2.849	28	0.1017
Total	4.903	31
Data summary
Number of treatments (columns)	4
Number of values (total)	32

### Sheet: Fig. 4
Ordinary one-way ANOVA of log10 transformed values: Fig. 4a (IgG; P[8]; day 21)							Multiple comparisons: Fig. 4a (IgG; P[8]; day 21)
Table Analyzed	Transform of Figure 4_IgG_P[8]_d21						Number of families	1
Data sets analyzed	A, B, D-G, I-L, N, P (A-P = gr. 1-16; from left to right in figure panel)						Number of comparisons per family	3
							Alpha	0.05
ANOVA summary
F	16.06						Šídák's multiple comparisons test	Mean Diff.	95,00% CI of diff.	Below threshold?	Summary	Adjusted P Value
P value	<0,0001						4 vs. 9	1.198	0,5150 to 1,881	Yes	***	0.0002	D-I
P value summary	****						4 vs. 16	0.4993	-0,1840 to 1,182	No	ns	0.2166	D-P
Significant diff. among means (P < 0.05)?	Yes						9 vs. 16	-0.699	-1,382 to -0,01574	Yes	*	0.0434	I-P
R squared	0.7192
							Test details	Mean 1	Mean 2	Mean Diff.	SE of diff.	n1	n2	t	DF
Brown-Forsythe test							4 vs. 9	5.493	4.295	1.198	0.2792	7	7	4.292	69
F (DFn, DFd)	0,3054 (11, 69)						4 vs. 16	5.493	4.994	0.4993	0.2792	7	7	1.788	69
P value	0.9825						9 vs. 16	4.295	4.994	-0.699	0.2792	7	7	2.503	69
P value summary	ns
Are SDs significantly different (P < 0.05)?	No
Bartlett's test
Bartlett's statistic (corrected)	7.191
P value	0.7834
P value summary	ns
Are SDs significantly different (P < 0.05)?	No
ANOVA table	SS	DF	MS	F (DFn, DFd)	P value
Treatment (between columns)	48.21	11	4.383	F (11, 69) = 16,06	P<0,0001
Residual (within columns)	18.83	69	0.2728
Total	67.04	80
Data summary
Number of treatments (columns)	12
Number of values (total)	81
Ordinary one-way ANOVA of log10 transformed values: Fig. 4b (IgG; P[8]; day 42)							Multiple comparisons: Fig. 4b (IgG; P[8]; day 42)
Table Analyzed	Transform of Figure 4_IgG_P[8]_d42						Number of families	1
Data sets analyzed	A-P (gr. 1-16; from left to right in figure panel)						Number of comparisons per family	9
							Alpha	0.05
ANOVA summary
F	60.01						Šídák's multiple comparisons test	Mean Diff.	95,00% CI of diff.	Below threshold?	Summary	Adjusted P Value
P value	<0,0001						3 vs. 8	1.697	1,082 to 2,313	Yes	****	<0,0001	C-H
P value summary	****						3 vs. 15	0.09985	-0,5158 to 0,7155	No	ns	>0,9999	C-O
Significant diff. among means (P < 0.05)?	Yes						8 vs. 15	-1.598	-2,213 to -0,9820	Yes	****	<0,0001	H-O
R squared	0.9036						4 vs. 9	0.3993	-0,2163 to 1,015	No	ns	0.4776	D-I
							4 vs. 16	0.09985	-0,5158 to 0,7155	No	ns	>0,9999	D-P
Brown-Forsythe test							9 vs. 16	-0.2995	-0,9152 to 0,3162	No	ns	0.817	I-P
F (DFn, DFd)	0,9905 (15, 96)						3 vs. 4	-1.298	-1,914 to -0,6824	Yes	****	<0,0001	C-D
P value	0.4713						8 vs. 9	-2.596	-3,212 to -1,981	Yes	****	<0,0001	H-I
P value summary	ns						15 vs. 16	-1.298	-1,914 to -0,6824	Yes	****	<0,0001	O-P
Are SDs significantly different (P < 0.05)?	No
							Test details	Mean 1	Mean 2	Mean Diff.	SE of diff.	n1	n2	t	DF
Bartlett's test							3 vs. 8	5.493	3.796	1.697	0.2176	7	7	7.8	96
Bartlett's statistic (corrected)	15.42						3 vs. 15	5.493	5.394	0.09985	0.2176	7	7	0.4588	96
P value	0.4217						8 vs. 15	3.796	5.394	-1.598	0.2176	7	7	7.341	96
P value summary	ns						4 vs. 9	6.791	6.392	0.3993	0.2176	7	7	1.835	96
Are SDs significantly different (P < 0.05)?	No						4 vs. 16	6.791	6.692	0.09985	0.2176	7	7	0.4588	96
							9 vs. 16	6.392	6.692	-0.2995	0.2176	7	7	1.376	96
ANOVA table	SS	DF	MS	F (DFn, DFd)	P value		3 vs. 4	5.493	6.791	-1.298	0.2176	7	7	5.965	96
Treatment (between columns)	149.2	15	9.948	F (15, 96) = 60,01	P<0,0001		8 vs. 9	3.796	6.392	-2.596	0.2176	7	7	11.93	96
Residual (within columns)	15.91	96	0.1658				15 vs. 16	5.394	6.692	-1.298	0.2176	7	7	5.965	96
Total	165.1	111
Data summary
Number of treatments (columns)	16
Number of values (total)	112
Ordinary one-way ANOVA of log10 transformed values: Fig. 4c (IgG; P[8]; day 70)							Multiple comparisons: Fig. 4c (IgG; P[8]; day 70)
Table Analyzed	Transform of Figure 4_IgG_P[8]_d70						Number of families	1
Data sets analyzed	A-P (gr. 1-16; from left to right in figure panel)						Number of comparisons per family	9
							Alpha	0.05
ANOVA summary
F	58.16						Šídák's multiple comparisons test	Mean Diff.	95,00% CI of diff.	Below threshold?	Summary	Adjusted P Value
P value	<0,0001						3 vs. 8	0.7988	0,1263 to 1,471	Yes	*	0.01	C-H
P value summary	****						3 vs. 15	0.09985	-0,5726 to 0,7723	No	ns	>0,9999	C-O
Significant diff. among means (P < 0.05)?	Yes						8 vs. 15	-0.699	-1,371 to -0,02649	Yes	*	0.0363	H-O
R squared	0.9009						4 vs. 9	-0.09985	-0,7723 to 0,5726	No	ns	>0,9999	D-I
							4 vs. 16	-0.5991	-1,272 to 0,07336	No	ns	0.1141	D-P
Brown-Forsythe test							9 vs. 16	-0.4993	-1,172 to 0,1732	No	ns	0.2964	I-P
F (DFn, DFd)	1,136 (15, 96)						3 vs. 4	0	-0,6725 to 0,6725	No	ns	>0,9999	C-D
P value	0.3362						8 vs. 9	-0.8987	-1,571 to -0,2262	Yes	**	0.0024	H-I
P value summary	ns						15 vs. 16	-0.699	-1,371 to -0,02649	Yes	*	0.0363	O-P
Are SDs significantly different (P < 0.05)?	No
							Test details	Mean 1	Mean 2	Mean Diff.	SE of diff.	n1	n2	t	DF
Bartlett's test							3 vs. 8	7.091	6.292	0.7988	0.2377	7	7	3.361	96
Bartlett's statistic (corrected)							3 vs. 15	7.091	6.991	0.09985	0.2377	7	7	0.4201	96
P value							8 vs. 15	6.292	6.991	-0.699	0.2377	7	7	2.941	96
P value summary							4 vs. 9	7.091	7.191	-0.09985	0.2377	7	7	0.4201	96
Are SDs significantly different (P < 0.05)?							4 vs. 16	7.091	7.69	-0.5991	0.2377	7	7	2.521	96
							9 vs. 16	7.191	7.69	-0.4993	0.2377	7	7	2.1	96
ANOVA table	SS	DF	MS	F (DFn, DFd)	P value		3 vs. 4	7.091	7.091	0	0.2377	7	7	0	96
Treatment (between columns)	172.5	15	11.5	F (15, 96) = 58,16	P<0,0001		8 vs. 9	6.292	7.191	-0.8987	0.2377	7	7	3.781	96
Residual (within columns)	18.98	96	0.1978				15 vs. 16	6.991	7.69	-0.699	0.2377	7	7	2.941	96
Total	191.5	111
Data summary
Number of treatments (columns)	16
Number of values (total)	112

### Sheet: Fig. 5
Ordinary one-way ANOVA of log10 transformed values: Fig. 5a (nAbs; P[8])							Multiple comparisons: Fig. 5a (nAbs; P[8])
Table Analyzed	Transform of Figure 5_nAbs_P[8]						Number of families	1
Data sets analyzed	A-P (gr. 1-16; from left to right in figure panel)						Number of comparisons per family	9
							Alpha	0.05
ANOVA summary
F	28.24						Šídák's multiple comparisons test	Mean Diff.	95,00% CI of diff.	Below threshold?	Summary	Adjusted P Value
P value	<0,0001						3 vs. 8	1.173	0,5675 to 1,778	Yes	****	<0,0001	C-H
P value summary	****						3 vs. 15	0.1339	-0,4713 to 0,7392	No	ns	0.9989	C-O
Significant diff. among means (P < 0.05)?	Yes						8 vs. 15	-1.039	-1,644 to -0,4336	Yes	****	<0,0001	H-O
R squared	0.8152						4 vs. 9	0.1956	-0,4096 to 0,8009	No	ns	0.9827	D-I
							4 vs. 16	-0.02976	-0,6350 to 0,5755	No	ns	>0,9999	D-P
Brown-Forsythe test							9 vs. 16	-0.2254	-0,8306 to 0,3799	No	ns	0.9568	I-P
F (DFn, DFd)	1,329 (15, 96)						3 vs. 4	-0.3434	-0,9487 to 0,2619	No	ns	0.6558	C-D
P value	0.2001						8 vs. 9	-1.321	-1,926 to -0,7153	Yes	****	<0,0001	H-I
P value summary	ns						15 vs. 16	-0.5071	-1,112 to 0,09816	No	ns	0.1645	O-P
Are SDs significantly different (P < 0.05)?	No
							Test details	Mean 1	Mean 2	Mean Diff.	SE of diff.	n1	n2	t	DF
Bartlett's test							3 vs. 8	2.551	1.378	1.173	0.2139	7	7	5.482	96
Bartlett's statistic (corrected)							3 vs. 15	2.551	2.417	0.1339	0.2139	7	7	0.626	96
P value							8 vs. 15	1.378	2.417	-1.039	0.2139	7	7	4.856	96
P value summary							4 vs. 9	2.894	2.698	0.1956	0.2139	7	7	0.9144	96
Are SDs significantly different (P < 0.05)?							4 vs. 16	2.894	2.924	-0.02976	0.2139	7	7	0.1391	96
							9 vs. 16	2.698	2.924	-0.2254	0.2139	7	7	1.053	96
ANOVA table	SS	DF	MS	F (DFn, DFd)	P value		3 vs. 4	2.551	2.894	-0.3434	0.2139	7	7	1.605	96
Treatment (between columns)	67.85	15	4.523	F (15, 96) = 28,24	P<0,0001		8 vs. 9	1.378	2.698	-1.321	0.2139	7	7	6.173	96
Residual (within columns)	15.38	96	0.1602				15 vs. 16	2.417	2.924	-0.5071	0.2139	7	7	2.37	96
Total	83.23	111
Data summary
Number of treatments (columns)	16
Number of values (total)	112
Ordinary one-way ANOVA of log10 transformed values: Fig. 5b (nAbs; P[6])							Multiple comparisons: Fig. 5b (nAbs; P[6])
Table Analyzed	Transform of Figure 5_nAbs_P[6]						Number of families	1
Data sets analyzed	A-P (gr. 1-16; from left to right in figure panel)						Number of comparisons per family	9
							Alpha	0.05
ANOVA summary
F	52						Šídák's multiple comparisons test	Mean Diff.	95,00% CI of diff.	Below threshold?	Summary	Adjusted P Value
P value	<0,0001						3 vs. 8	0.9374	0,5393 to 1,335	Yes	****	<0,0001	C-H
P value summary	****						3 vs. 15	-0.532	-0,9300 to -0,1339	Yes	**	0.0024	C-O
Significant diff. among means (P < 0.05)?	Yes						8 vs. 15	-1.469	-1,867 to -1,071	Yes	****	<0,0001	H-O
R squared	0.8904						4 vs. 9	0.5014	0,1034 to 0,8994	Yes	**	0.0051	D-I
							4 vs. 16	-0.211	-0,6090 to 0,1870	No	ns	0.7343	D-P
Brown-Forsythe test							9 vs. 16	-0.7124	-1,110 to -0,3144	Yes	****	<0,0001	I-P
F (DFn, DFd)	1,567 (15, 96)						3 vs. 4	-0.7689	-1,167 to -0,3709	Yes	****	<0,0001	C-D
P value	0.0976						8 vs. 9	-1.205	-1,603 to -0,8069	Yes	****	<0,0001	H-I
P value summary	ns						15 vs. 16	-0.448	-0,8460 to -0,04997	Yes	*	0.0175	O-P
Are SDs significantly different (P < 0.05)?	No
							Test details	Mean 1	Mean 2	Mean Diff.	SE of diff.	n1	n2	t	DF
Bartlett's test							3 vs. 8	1.701	0.7637	0.9374	0.1407	7	7	6.663	96
Bartlett's statistic (corrected)							3 vs. 15	1.701	2.233	-0.532	0.1407	7	7	3.781	96
P value							8 vs. 15	0.7637	2.233	-1.469	0.1407	7	7	10.44	96
P value summary							4 vs. 9	2.47	1.969	0.5014	0.1407	7	7	3.564	96
Are SDs significantly different (P < 0.05)?							4 vs. 16	2.47	2.681	-0.211	0.1407	7	7	1.5	96
							9 vs. 16	1.969	2.681	-0.7124	0.1407	7	7	5.064	96
ANOVA table	SS	DF	MS	F (DFn, DFd)	P value		3 vs. 4	1.701	2.47	-0.7689	0.1407	7	7	5.466	96
Treatment (between columns)	54.04	15	3.603	F (15, 96) = 52,00	P<0,0001		8 vs. 9	0.7637	1.969	-1.205	0.1407	7	7	8.565	96
Residual (within columns)	6.65	96	0.06928				15 vs. 16	2.233	2.681	-0.448	0.1407	7	7	3.184	96
Total	60.69	111
Data summary
Number of treatments (columns)	16
Number of values (total)	112
Ordinary one-way ANOVA of log10 transformed values: Fig. 5c (nAbs; P[4])							Multiple comparisons: Fig. 5c (nAbs; P[4])
Table Analyzed	Transform of Figure 5_nAbs_P[4]						Number of families	1
Data sets analyzed	A-P (gr. 1-16; from left to right in figure panel)						Number of comparisons per family	9
							Alpha	0.05
ANOVA summary
F	47.4						Šídák's multiple comparisons test	Mean Diff.	95,00% CI of diff.	Below threshold?	Summary	Adjusted P Value
P value	<0,0001						3 vs. 8	1.077	0,7037 to 1,451	Yes	****	<0,0001	C-H
P value summary	****						3 vs. 15	0.1026	-0,2710 to 0,4763	No	ns	0.9945	C-O
Significant diff. among means (P < 0.05)?	Yes						8 vs. 15	-0.9747	-1,348 to -0,6011	Yes	****	<0,0001	H-O
R squared	0.881						4 vs. 9	0.118	-0,2557 to 0,4916	No	ns	0.9852	D-I
							4 vs. 16	-0.1114	-0,4850 to 0,2623	No	ns	0.9901	D-P
Brown-Forsythe test							9 vs. 16	-0.2293	-0,6030 to 0,1443	No	ns	0.5536	I-P
F (DFn, DFd)	1,102 (15, 96)						3 vs. 4	-0.2939	-0,6676 to 0,07973	No	ns	0.2283	C-D
P value	0.3654						8 vs. 9	-1.253	-1,627 to -0,8797	Yes	****	<0,0001	H-I
P value summary	ns						15 vs. 16	-0.5079	-0,8816 to -0,1343	Yes	**	0.0019	O-P
Are SDs significantly different (P < 0.05)?	No
							Test details	Mean 1	Mean 2	Mean Diff.	SE of diff.	n1	n2	t	DF
Bartlett's test							3 vs. 8	2.359	1.282	1.077	0.1321	7	7	8.157	96
Bartlett's statistic (corrected)							3 vs. 15	2.359	2.257	0.1026	0.1321	7	7	0.7771	96
P value							8 vs. 15	1.282	2.257	-0.9747	0.1321	7	7	7.38	96
P value summary							4 vs. 9	2.653	2.535	0.118	0.1321	7	7	0.8931	96
Are SDs significantly different (P < 0.05)?							4 vs. 16	2.653	2.765	-0.1114	0.1321	7	7	0.8432	96
							9 vs. 16	2.535	2.765	-0.2293	0.1321	7	7	1.736	96
ANOVA table	SS	DF	MS	F (DFn, DFd)	P value		3 vs. 4	2.359	2.653	-0.2939	0.1321	7	7	2.225	96
Treatment (between columns)	43.4	15	2.894	F (15, 96) = 47,40	P<0,0001		8 vs. 9	1.282	2.535	-1.253	0.1321	7	7	9.49	96
Residual (within columns)	5.861	96	0.06105				15 vs. 16	2.257	2.765	-0.5079	0.1321	7	7	3.846	96
Total	49.27	111
Data summary
Number of treatments (columns)	16
Number of values (total)	112

### Sheet: Supplementary Fig. 6
Ordinary one-way ANOVA of log10 transformed values: Supplementary Fig. 6a (IgG; P[6]; day 21)							Multiple comparisons: Supplementary Fig. 6a (IgG; P[6]; day 21)
Table Analyzed	Transform of Supplementary Fig. 6_IgG_P[6]_d21						Number of families	1
Data sets analyzed	A, B, D-G, I-L, N, P (A-P = gr. 1-16; from left to right in figure panel)						Number of comparisons per family	3
							Alpha	0.05
ANOVA summary
F	19.53						Šídák's multiple comparisons test	Mean Diff.	95,00% CI of diff.	Below threshold?	Summary	Adjusted P Value
P value	<0,0001						4 vs. 9	2.097	1,472 to 2,722	Yes	****	<0,0001	D-I
P value summary	****						4 vs. 16	1.098	0,4734 to 1,723	Yes	***	0.0002	D-P
Significant diff. among means (P < 0.05)?	Yes						9 vs. 16	-0.9985	-1,624 to -0,3736	Yes	***	0.0006	I-P
R squared	0.749
							Test details	Mean 1	Mean 2	Mean Diff.	SE of diff.	n1	n2	t	DF
Brown-Forsythe test							4 vs. 9	5.593	3.496	2.097	0.2557	7	7	8.202	72
F (DFn, DFd)	1,633 (11, 72)						4 vs. 16	5.593	4.495	1.098	0.2557	7	7	4.296	72
P value	0.1078						9 vs. 16	3.496	4.495	-0.9985	0.2557	7	7	3.906	72
P value summary	ns
Are SDs significantly different (P < 0.05)?	No
Bartlett's test
Bartlett's statistic (corrected)
P value
P value summary
Are SDs significantly different (P < 0.05)?
ANOVA table	SS	DF	MS	F (DFn, DFd)	P value
Treatment (between columns)	49.15	11	4.468	F (11, 72) = 19,53	P<0,0001
Residual (within columns)	16.47	72	0.2288
Total	65.62	83
Data summary
Number of treatments (columns)	12
Number of values (total)	84
Ordinary one-way ANOVA of log10 transformed values: Supplementary Fig. 6b (IgG; P[6]; day 42)							Multiple comparisons: Supplementary Fig. 6b (IgG; P[6]; day 42)
Table Analyzed	Transform of Supplementary Fig. 6_IgG_P[6]_d42						Number of families	1
Data sets analyzed	A-P (gr. 1-16; from left to right in figure panel)						Number of comparisons per family	9
							Alpha	0.05
ANOVA summary
F	30.74						Šídák's multiple comparisons test	Mean Diff.	95,00% CI of diff.	Below threshold?	Summary	Adjusted P Value
P value	<0,0001						3 vs. 8	2.996	2,039 to 3,952	Yes	****	<0,0001	C-H
P value summary	****						3 vs. 15	0.699	-0,2573 to 1,655	No	ns	0.3161	C-O
Significant diff. among means (P < 0.05)?	Yes						8 vs. 15	-2.297	-3,253 to -1,340	Yes	****	<0,0001	H-O
R squared	0.8277						4 vs. 9	2.396	1,440 to 3,353	Yes	****	<0,0001	D-I
							4 vs. 16	1.198	0,2420 to 2,154	Yes	**	0.0055	D-P
Brown-Forsythe test							9 vs. 16	-1.198	-2,154 to -0,2420	Yes	**	0.0055	I-P
F (DFn, DFd)	0,6611 (15, 96)						3 vs. 4	-1.398	-2,354 to -0,4417	Yes	***	0.0007	C-D
P value	0.8158						8 vs. 9	-1.997	-2,953 to -1,041	Yes	****	<0,0001	H-I
P value summary	ns						15 vs. 16	-0.8987	-1,855 to 0,05758	No	ns	0.0797	O-P
Are SDs significantly different (P < 0.05)?	No
							Test details	Mean 1	Mean 2	Mean Diff.	SE of diff.	n1	n2	t	DF
Bartlett's test							3 vs. 8	6.392	3.396	2.996	0.338	7	7	8.863	96
Bartlett's statistic (corrected)							3 vs. 15	6.392	5.693	0.699	0.338	7	7	2.068	96
P value							8 vs. 15	3.396	5.693	-2.297	0.338	7	7	6.795	96
P value summary							4 vs. 9	7.79	5.394	2.396	0.338	7	7	7.09	96
Are SDs significantly different (P < 0.05)?							4 vs. 16	7.79	6.592	1.198	0.338	7	7	3.545	96
							9 vs. 16	5.394	6.592	-1.198	0.338	7	7	3.545	96
ANOVA table	SS	DF	MS	F (DFn, DFd)	P value		3 vs. 4	6.392	7.79	-1.398	0.338	7	7	4.136	96
Treatment (between columns)	184.4	15	12.29	F (15, 96) = 30,74	P<0,0001		8 vs. 9	3.396	5.394	-1.997	0.338	7	7	5.908	96
Residual (within columns)	38.39	96	0.3999				15 vs. 16	5.693	6.592	-0.8987	0.338	7	7	2.659	96
Total	222.8	111
Data summary
Number of treatments (columns)	16
Number of values (total)	112
Ordinary one-way ANOVA of log10 transformed values: Supplementary Fig. 6c (IgG; P[6]; day 70)							Multiple comparisons: Supplementary Fig. 6c (IgG; P[6]; day 70)
Table Analyzed	Transform of Supplementary Fig. 6_IgG_P[6]_d70						Number of families	1
Data sets analyzed	A-P (gr. 1-16; from left to right in figure panel)						Number of comparisons per family	9
							Alpha	0.05
ANOVA summary
F	25.39						Šídák's multiple comparisons test	Mean Diff.	95,00% CI of diff.	Below threshold?	Summary	Adjusted P Value
P value	<0,0001						3 vs. 8	2.696	1,837 to 3,555	Yes	****	<0,0001	C-H
P value summary	****						3 vs. 15	0.9985	0,1393 to 1,858	Yes	*	0.0126	C-O
Significant diff. among means (P < 0.05)?	Yes						8 vs. 15	-1.697	-2,557 to -0,8383	Yes	****	<0,0001	H-O
R squared	0.7987						4 vs. 9	0.7988	-0,06036 to 1,658	No	ns	0.0859	D-I
							4 vs. 16	-0.4993	-1,358 to 0,3599	No	ns	0.6257	D-P
Brown-Forsythe test							9 vs. 16	-1.298	-2,157 to -0,4389	Yes	***	0.0004	I-P
F (DFn, DFd)	1,065 (15, 96)						3 vs. 4	0.2996	-0,5596 to 1,159	No	ns	0.9715	C-D
P value	0.3987						8 vs. 9	-1.598	-2,457 to -0,7385	Yes	****	<0,0001	H-I
P value summary	ns						15 vs. 16	-1.198	-2,057 to -0,3391	Yes	**	0.0014	O-P
Are SDs significantly different (P < 0.05)?	No
							Test details	Mean 1	Mean 2	Mean Diff.	SE of diff.	n1	n2	t	DF
Bartlett's test							3 vs. 8	6.791	4.095	2.696	0.3037	7	7	8.878	96
Bartlett's statistic (corrected)							3 vs. 15	6.791	5.793	0.9985	0.3037	7	7	3.288	96
P value							8 vs. 15	4.095	5.793	-1.697	0.3037	7	7	5.59	96
P value summary							4 vs. 9	6.492	5.693	0.7988	0.3037	7	7	2.63	96
Are SDs significantly different (P < 0.05)?							4 vs. 16	6.492	6.991	-0.4993	0.3037	7	7	1.644	96
							9 vs. 16	5.693	6.991	-1.298	0.3037	7	7	4.274	96
ANOVA table	SS	DF	MS	F (DFn, DFd)	P value		3 vs. 4	6.791	6.492	0.2996	0.3037	7	7	0.9864	96
Treatment (between columns)	123	15	8.197	F (15, 96) = 25,39	P<0,0001		8 vs. 9	4.095	5.693	-1.598	0.3037	7	7	5.261	96
Residual (within columns)	30.99	96	0.3228				15 vs. 16	5.793	6.991	-1.198	0.3037	7	7	3.946	96
Total	153.9	111
Data summary
Number of treatments (columns)	16
Number of values (total)	112

### Sheet: Supplementary Fig. 7
Ordinary one-way ANOVA of log10 transformed values: Supplementary Fig. 7a (IgG; P[4]; day 21)							Multiple comparisons: Supplementary Fig. 7a (IgG; P[4]; day 21)
Table Analyzed	Transform of Supplementary Fig. 7_IgG_P[4]_d21						Number of families	1
Data sets analyzed	A, B, D-G, I-L, N, P (A-P = gr. 1-16; from left to right in figure panel)						Number of comparisons per family	3
							Alpha	0.05
ANOVA summary
F	13.11						Šídák's multiple comparisons test	Mean Diff.	95,00% CI of diff.	Below threshold?	Summary	Adjusted P Value
P value	<0,0001						4 vs. 9	1.498	0,7259 to 2,270	Yes	****	<0,0001	D-I
P value summary	****						4 vs. 16	0.4993	-0,2726 to 1,271	No	ns	0.3144	D-P
Significant diff. among means (P < 0.05)?	Yes						9 vs. 16	-0.9985	-1,770 to -0,2266	Yes	**	0.0069	I-P
R squared	0.6669
							Test details	Mean 1	Mean 2	Mean Diff.	SE of diff.	n1	n2	t	DF
Brown-Forsythe test							4 vs. 9	5.394	3.896	1.498	0.3158	7	7	4.743	72
F (DFn, DFd)	1,249 (11, 72)						4 vs. 16	5.394	4.894	0.4993	0.3158	7	7	1.581	72
P value	0.272						9 vs. 16	3.896	4.894	-0.9985	0.3158	7	7	3.162	72
P value summary	ns
Are SDs significantly different (P < 0.05)?	No
Bartlett's test
Bartlett's statistic (corrected)	15.19
P value	0.1739
P value summary	ns
Are SDs significantly different (P < 0.05)?	No
ANOVA table	SS	DF	MS	F (DFn, DFd)	P value
Treatment (between columns)	50.32	11	4.574	F (11, 72) = 13,11	P<0,0001
Residual (within columns)	25.13	72	0.349
Total	75.44	83
Data summary
Number of treatments (columns)	12
Number of values (total)	84
Ordinary one-way ANOVA of log10 transformed values: Supplementary Fig. 7b (IgG; P[4]; day 42)							Multiple comparisons: Supplementary Fig. 7b (IgG; P[4]; day 42)
Table Analyzed	Transform of Supplementary Fig. 7_IgG_P[4]_d42						Number of families	1
Data sets analyzed	A-P (gr. 1-16; from left to right in figure panel)						Number of comparisons per family	9
							Alpha	0.05
ANOVA summary
F	44.52						Šídák's multiple comparisons test	Mean Diff.	95,00% CI of diff.	Below threshold?	Summary	Adjusted P Value
P value	<0,0001						3 vs. 8	2.396	1,722 to 3,071	Yes	****	<0,0001	C-H
P value summary	****						3 vs. 15	1.098	0,4234 to 1,773	Yes	***	0.0001	C-O
Significant diff. among means (P < 0.05)?	Yes						8 vs. 15	-1.298	-1,973 to -0,6231	Yes	****	<0,0001	H-O
R squared	0.8743						4 vs. 9	1.598	0,9227 to 2,273	Yes	****	<0,0001	D-I
							4 vs. 16	0.699	0,02402 to 1,374	Yes	*	0.0375	D-P
Brown-Forsythe test							9 vs. 16	-0.8987	-1,574 to -0,2237	Yes	**	0.0026	I-P
F (DFn, DFd)	1,995 (15, 96)						3 vs. 4	-1.198	-1,873 to -0,5233	Yes	****	<0,0001	C-D
P value	0.0232						8 vs. 9	-1.997	-2,672 to -1,322	Yes	****	<0,0001	H-I
P value summary	*						15 vs. 16	-1.598	-2,273 to -0,9227	Yes	****	<0,0001	O-P
Are SDs significantly different (P < 0.05)?	Yes
							Test details	Mean 1	Mean 2	Mean Diff.	SE of diff.	n1	n2	t	DF
Bartlett's test							3 vs. 8	5.593	3.197	2.396	0.2386	7	7	10.05	96
Bartlett's statistic (corrected)							3 vs. 15	5.593	4.495	1.098	0.2386	7	7	4.604	96
P value							8 vs. 15	3.197	4.495	-1.298	0.2386	7	7	5.441	96
P value summary							4 vs. 9	6.791	5.194	1.598	0.2386	7	7	6.697	96
Are SDs significantly different (P < 0.05)?							4 vs. 16	6.791	6.092	0.699	0.2386	7	7	2.93	96
							9 vs. 16	5.194	6.092	-0.8987	0.2386	7	7	3.767	96
ANOVA table	SS	DF	MS	F (DFn, DFd)	P value		3 vs. 4	5.593	6.791	-1.198	0.2386	7	7	5.023	96
Treatment (between columns)	133	15	8.868	F (15, 96) = 44,52	P<0,0001		8 vs. 9	3.197	5.194	-1.997	0.2386	7	7	8.371	96
Residual (within columns)	19.12	96	0.1992				15 vs. 16	4.495	6.092	-1.598	0.2386	7	7	6.697	96
Total	152.1	111
Data summary
Number of treatments (columns)	16
Number of values (total)	112
Ordinary one-way ANOVA of log10 transformed values: Supplementary Fig. 7c (IgG; P[4]; day 70)							Multiple comparisons: Supplementary Fig. 7c (IgG; P[4]; day 70)
Table Analyzed	Transform of Supplementary Fig. 7_IgG_P[4]_d70						Number of families	1
Data sets analyzed	A-P (gr. 1-16; from left to right in figure panel)						Number of comparisons per family	9
							Alpha	0.05
ANOVA summary
F	45.95						Šídák's multiple comparisons test	Mean Diff.	95,00% CI of diff.	Below threshold?	Summary	Adjusted P Value
P value	<0,0001						3 vs. 8	1.398	0,5743 to 2,222	Yes	****	<0,0001	C-H
P value summary	****						3 vs. 15	0.1997	-0,6239 to 1,023	No	ns	0.9978	C-O
Significant diff. among means (P < 0.05)?	Yes						8 vs. 15	-1.198	-2,022 to -0,3746	Yes	***	0.0007	H-O
R squared	0.8777						4 vs. 9	0.09985	-0,7238 to 0,9235	No	ns	>0,9999	D-I
							4 vs. 16	-0.699	-1,523 to 0,1246	No	ns	0.153	D-P
Brown-Forsythe test							9 vs. 16	-0.7988	-1,622 to 0,02479	No	ns	0.0633	I-P
F (DFn, DFd)	2,660 (15, 96)						3 vs. 4	0.09985	-0,7238 to 0,9235	No	ns	>0,9999	C-D
P value	0.0021						8 vs. 9	-1.198	-2,022 to -0,3746	Yes	***	0.0007	H-I
P value summary	**						15 vs. 16	-0.7988	-1,622 to 0,02479	No	ns	0.0633	O-P
Are SDs significantly different (P < 0.05)?	Yes
							Test details	Mean 1	Mean 2	Mean Diff.	SE of diff.	n1	n2	t	DF
Bartlett's test							3 vs. 8	7.291	5.893	1.398	0.2911	7	7	4.802	96
Bartlett's statistic (corrected)							3 vs. 15	7.291	7.091	0.1997	0.2911	7	7	0.686	96
P value							8 vs. 15	5.893	7.091	-1.198	0.2911	7	7	4.116	96
P value summary							4 vs. 9	7.191	7.091	0.09985	0.2911	7	7	0.343	96
Are SDs significantly different (P < 0.05)?							4 vs. 16	7.191	7.89	-0.699	0.2911	7	7	2.401	96
							9 vs. 16	7.091	7.89	-0.7988	0.2911	7	7	2.744	96
ANOVA table	SS	DF	MS	F (DFn, DFd)	P value		3 vs. 4	7.291	7.191	0.09985	0.2911	7	7	0.343	96
Treatment (between columns)	204.4	15	13.63	F (15, 96) = 45,95	P<0,0001		8 vs. 9	5.893	7.091	-1.198	0.2911	7	7	4.116	96
Residual (within columns)	28.48	96	0.2966				15 vs. 16	7.091	7.89	-0.7988	0.2911	7	7	2.744	96
Total	232.9	111
Data summary
Number of treatments (columns)	16
Number of values (total)	112
